# U6 snRNA m6A modification is required for accurate and efficient cis- and trans-splicing of *C. elegans* mRNAs

**DOI:** 10.1101/2023.09.16.558044

**Authors:** Aykut Shen, Katarzyna Hencel, Matthew T. Parker, Robyn Scott, Roberta Skukan, Aduragbemi S. Adesina, Carey L. Metheringham, Eric A. Miska, Yunsun Nam, Wilfried Haerty, Gordon G. Simpson, Alper Akay

## Abstract

pre-mRNA splicing is a critical feature of eukaryotic gene expression. Many eukaryotes use cis-splicing to remove intronic sequences from pre-mRNAs. In addition to cis-splicing, many organisms use trans-splicing to replace the 5′ ends of mRNAs with a non-coding spliced-leader RNA. Both cis- and trans-splicing rely on accurately recognising splice site sequences by spliceosomal U snRNAs and associated proteins. Spliceosomal snRNAs carry multiple RNA modifications with the potential to affect different stages of pre-mRNA splicing. Here, we show that m6A modification of U6 snRNA A43 by the RNA methyltransferase METT-10 is required for accurate and efficient cis- and trans-splicing of *C. elegans* pre-mRNAs. The absence of U6 snRNA m6A modification primarily leads to alternative splicing at 5′ splice sites. Furthermore, weaker 5′ splice site recognition by the unmodified U6 snRNA A43 affects splicing at 3′ splice sites. U6 snRNA m6A43 and the splicing factor SNRNP27K function to recognise an overlapping set of 5′ splice sites with an adenosine at +4 position. Finally, we show that U6 snRNA m6A43 is required for efficient SL trans-splicing at weak 3′ trans-splice sites. We conclude that the U6 snRNA m6A modification is important for accurate and efficient cis- and trans-splicing in *C. elegans*.
