## Supplemental tables and datasets for "U6 snRNA m6A modification is required for accurate and efficient cis- and trans-splicing of *C. elegans* mRNAs": Table_S1_RNASeq_QC.xlsx

### Sheet: Illumina_QC
sample	class	num_of_genes	min_count	max_count	mean_count	median_count	percentage_of_all_mapped_reads	total_RNA_class_counts	num_of_unassigned_read
SX3407_1	antisense_RNA	38	1	78	9.89	4	0.0011	376	205774
SX3407_1	lincRNA	126	0.5	1755	62.36	7.5	0.0235	7856.82	205774
SX3407_1	miRNA	36	1	92	6.28	2	0.0007	226	205774
SX3407_1	ncRNA	855	0.33	3870	38.02	1	0.0973	32506.7	205774
SX3407_1	piRNA	371	1	49	2.1	1	0.0023	779	205774
SX3407_1	protein_coding	18405	0.33	446074	1795.27	269	98.9023	33041943	205774
SX3407_1	pseudogene	1323	0.33	30580	132.94	11	0.5264	175877	205774
SX3407_1	rRNA	7	2	99870.3	18365	4394	0.3848	128555	205774
SX3407_1	snRNA	22	0.5	17	3	2	0.0002	66	205774
SX3407_1	snoRNA	121	1	924	24.61	2	0.0089	2977.5	205774
SX3407_1	tRNA	21	1	6	2.38	2	0.0001	50	205774
SX3407_1	NA	100	0.33	5381	174.5	10	0.0522	17449.7	205774
SX3407_2	antisense_RNA	22	1	50	5.95	3	0.0003	131	121150
SX3407_2	lincRNA	102	1	1150	50.58	4	0.0128	5158.83	121150
SX3407_2	miRNA	24	1	268	15.25	2	0.0009	366	121150
SX3407_2	ncRNA	469	0.33	8959.67	57.96	1.5	0.0676	27183.8	121150
SX3407_2	piRNA	75	1	29	2.52	1	0.0005	189	121150
SX3407_2	protein_coding	17260	0.33	1.01074e+06	2282.77	172	97.9215	39400662	121150
SX3407_2	pseudogene	987	0.33	36422	168.69	7	0.4138	166501	121150
SX3407_2	rRNA	7	1	483740	88531.6	9605	1.5402	619721	121150
SX3407_2	snRNA	18	0.5	21	4.03	2	0.0002	72.51	121150
SX3407_2	snoRNA	115	1	1310	27.86	2	0.008	3203.5	121150
SX3407_2	tRNA	15	1	3	1.27	1	0	19	121150
SX3407_2	NA	84	0.67	5993	164.1	6	0.0343	13784.7	121150
SX3407_3	antisense_RNA	27	0.5	47	5.52	2	0.0003	149	199565
SX3407_3	lincRNA	117	1	1832	60.65	6	0.0129	7095.99	199565
SX3407_3	miRNA	39	1	141	8.03	2	0.0006	313	199565
SX3407_3	ncRNA	800	0.33	8336.5	55.06	2	0.0799	44045.3	199565
SX3407_3	piRNA	152	0.5	45	2.59	1	0.0007	393.5	199565
SX3407_3	protein_coding	17749	0.33	1304969	2993.58	192	96.3482	53133131	199565
SX3407_3	pseudogene	1096	0.33	82195.7	241.41	9	0.4798	264590	199565
SX3407_3	rRNA	15	0.33	1.17649e+06	111509	6.5	3.033	1672632	199565
SX3407_3	snRNA	29	0.5	176	15.79	3.33	0.0008	457.99	199565
SX3407_3	snoRNA	149	0.33	1164	40.17	7	0.0109	5985.5	199565
SX3407_3	tRNA	20	1	4	1.4	1	0.0001	28	199565
SX3407_3	NA	97	0.33	9571	187.25	6	0.0329	18163.3	199565
SX3407_4	antisense_RNA	29	1	27	3.86	2	0.0002	112	129083
SX3407_4	lincRNA	108	0.33	2148	54.42	8.5	0.0121	5877.5	129083
SX3407_4	miRNA	21	1	61	6	3	0.0003	126	129083
SX3407_4	ncRNA	493	0.33	6468.5	65.57	2	0.0665	32328.5	129083
SX3407_4	piRNA	113	1	26	2	1	0.0005	226	129083
SX3407_4	protein_coding	17387	0.33	796045	2715.37	142.5	97.1728	47212066	129083
SX3407_4	pseudogene	987	0.33	67138.4	180.84	7	0.3674	178487	129083
SX3407_4	rRNA	13	1	927620	87828.7	2.83	2.35	1141773	129083
SX3407_4	snRNA	21	0.33	20	3.77	2.5	0.0002	79.15	129083
SX3407_4	snoRNA	118	1	738	37.6	3	0.0091	4436.83	129083
SX3407_4	tRNA	23	1	3	1.61	1	0.0001	37	129083
SX3407_4	NA	83	0.5	6078	122.09	4	0.0209	10133.2	129083
WT_1	antisense_RNA	33	1	176	11.12	3	0.0006	367	261702
WT_1	lincRNA	115	1	4640	99.88	7	0.019	11485.7	261702
WT_1	miRNA	38	0.67	43	4.35	2	0.0003	165.34	261702
WT_1	ncRNA	668	0.33	5313.5	49.97	2	0.0553	33378.5	261702
WT_1	piRNA	247	1	90	2.71	1	0.0011	669	261702
WT_1	protein_coding	17791	0.33	884703	3341.09	286	98.4118	59441314	261702
WT_1	pseudogene	1143	0.33	34612.9	228.65	11	0.4327	261351	261702
WT_1	rRNA	6	1027	491677	103140	29401.3	1.0246	618839	261702
WT_1	snRNA	17	0.33	14	2.82	2	0.0001	47.99	261702
WT_1	snoRNA	118	0.67	2456	43.9	3	0.0086	5179.67	261702
WT_1	tRNA	17	1	23	3.18	2	0.0001	54	261702
WT_1	NA	94	0.33	9405	295.17	11	0.0459	27745.8	261702
WT_2	antisense_RNA	29	1	86	7.07	2	0.0004	205	167581
WT_2	lincRNA	107	1	4908	81.67	6.5	0.0173	8738.16	167581
WT_2	miRNA	28	0.5	25	3.52	2	0.0002	98.5	167581
WT_2	ncRNA	413	0.33	4037	65.63	2	0.0537	27104.3	167581
WT_2	piRNA	75	0.5	48	3.23	1	0.0005	242.5	167581
WT_2	protein_coding	17282	0.33	875164	2872.94	199	98.3071	49650210	167581
WT_2	pseudogene	1022	0.33	36034.6	197.34	10	0.3993	201685	167581
WT_2	rRNA	10	0.67	482319	59551	409.5	1.1791	595510	167581
WT_2	snRNA	14	0.33	11.5	2.18	1	0.0001	30.49	167581
WT_2	snoRNA	94	1	1700.5	41.9	3	0.0078	3939	167581
WT_2	tRNA	14	1	19	3.07	1	0.0001	43	167581
WT_2	NA	83	0.33	7526	209.45	9	0.0344	17384.3	167581
WT_3	antisense_RNA	19	1	39	4.16	1	0.0002	79	93398
WT_3	lincRNA	92	1	4957	74.93	5	0.0158	6893.67	93398
WT_3	miRNA	17	1	6	2.12	1	0.0001	36	93398
WT_3	ncRNA	312	0.5	4395.5	68.39	2	0.0489	21337.2	93398
WT_3	piRNA	41	0.83	18	1.9	1	0.0002	77.83	93398
WT_3	protein_coding	16397	0.33	860341	2536.51	120	95.3531	41591144	93398
WT_3	pseudogene	833	0.33	90319.4	239.49	7	0.4574	199491	93398
WT_3	rRNA	9	0.33	1.37521e+06	198323	446	4.0921	1784907	93398
WT_3	snRNA	19	1	103	11.63	5.5	0.0005	221	93398
WT_3	snoRNA	108	0.5	774	30.37	5	0.0075	3279.67	93398
WT_3	tRNA	11	1	2	1.18	1	0	13	93398
WT_3	NA	67	0.33	5856	157.24	4	0.0242	10535.3	93398
WT_4	antisense_RNA	34	1	164	8.74	2	0.0006	297	205589
WT_4	lincRNA	112	1	3308	78.54	8.5	0.0178	8796.99	205589
WT_4	miRNA	29	0.33	85	5.33	2	0.0003	154.66	205589
WT_4	ncRNA	610	0.33	5757	48.82	2	0.0603	29778.5	205589
WT_4	piRNA	202	0.5	60	2.14	1	0.0009	432	205589
WT_4	protein_coding	17589	0.33	718008	2770.17	243	98.6385	48724567	205589
WT_4	pseudogene	1091	0.33	25464	193.37	10	0.4271	210970	205589
WT_4	rRNA	9	0.33	324133	43785.4	1070	0.7978	394068	205589
WT_4	snRNA	16	0.33	9	2.12	1	0.0001	33.99	205589
WT_4	snoRNA	98	1	1785	42.81	3	0.0085	4195	205589
WT_4	tRNA	21	1	24	2.57	1	0.0001	54	205589
WT_4	NA	96	0.33	8383	247.47	8	0.0481	23757.2	205589

### Sheet: Illumina_summary
sample	total_pre_QC	total_post_QC	total_input_for_alignment	average_input_read_length	uniquely_mapped%	multi_mapped%	total_mapped%
SX3407_1	34858244	34644595	34644595	287	96.33	2.12	98.45
SX3407_2	42231031	41967687	41967687	285	95	3.21	98.21
SX3407_3	58334815	57944359	57944359	280	94.01	4.05	98.06
SX3407_4	51546554	51028141	51028141	283	94.34	3	97.34
WT_1	63180057	62847612	62847612	285	95.78	2.45	98.23
WT_2	52909993	52573327	52573327	284	95.36	2.86	98.22
WT_3	46178182	45865426	45865426	281	93.51	4.51	98.02
WT_4	51712536	51421407	51421407	286	95.67	2.41	98.08

### Sheet: Nanopore_QC
sample	class	num_of_genes	min_count	max_count	mean_count	median_count	percentage_of_all_mapped_reads	total_RNA_class_counts	num_of_unassigned_read
SX3407_1	antisense_RNA	31	1	34	4.03	1	0.0039	125	31501
SX3407_1	lincRNA	84	1	642	24.94	3.5	0.065	2095	31501
SX3407_1	miRNA	6	1	30	7.67	4.5	0.0014	46	31501
SX3407_1	ncRNA	131	1	1028	44.94	5	0.1827	5887	31501
SX3407_1	piRNA	8	1	3	1.38	1	0.0003	11	31501
SX3407_1	protein_coding	15572	1	20328	201.18	26	97.2444	3132747	31501
SX3407_1	pseudogene	634	1	6874	48.97	4	0.9638	31048	31501
SX3407_1	rRNA	17	1	783	107.18	8	0.0566	1822	31501
SX3407_1	snRNA	29	1	4	1.48	1	0.0013	43	31501
SX3407_1	snoRNA	20	1	236	24.6	3	0.0153	492	31501
SX3407_1	tRNA	4	1	1	1	1	0.0001	4	31501
SX3407_1	NA	41	1	46419	1151.22	3	1.4651	47200	31501
SX3407_2	antisense_RNA	36	1	26	3.64	1.5	0.0055	131	20281
SX3407_2	lincRNA	78	1	323	19.53	4	0.0635	1523	20281
SX3407_2	miRNA	5	1	24	7	4	0.0015	35	20281
SX3407_2	ncRNA	144	1	621	27.93	3	0.1677	4022	20281
SX3407_2	piRNA	21	1	2	1.19	1	0.001	25	20281
SX3407_2	protein_coding	15954	1	18067	147.38	27	98.0129	2351241	20281
SX3407_2	pseudogene	711	1	5344	37.86	4	1.122	26915	20281
SX3407_2	rRNA	15	1	967	93.13	2	0.0582	1397	20281
SX3407_2	snRNA	11	1	1	1	1	0.0005	11	20281
SX3407_2	snoRNA	24	1	93	10.79	1.5	0.0108	259	20281
SX3407_2	tRNA	3	1	4	2.33	2	0.0003	7	20281
SX3407_2	NA	41	1	12724	325.46	3	0.5563	13344	20281
SX3407_3	antisense_RNA	21	1	10	2.19	1	0.0016	46	17025
SX3407_3	lincRNA	64	1	207	12.67	2	0.0286	811	17025
SX3407_3	miRNA	4	1	49	13.75	2.5	0.0019	55	17025
SX3407_3	ncRNA	90	1	672	24.24	3.5	0.0771	2182	17025
SX3407_3	piRNA	2	1	1	1	1	0.0001	2	17025
SX3407_3	protein_coding	13945	1	22607	191.34	20	94.251	2668286	17025
SX3407_3	pseudogene	416	1	9186	64.57	3	0.9488	26860	17025
SX3407_3	rRNA	14	1	778	118.5	2	0.0586	1659	17025
SX3407_3	snRNA	14	1	2	1.21	1	0.0006	17	17025
SX3407_3	snoRNA	14	1	139	24.29	6	0.012	340	17025
SX3407_3	tRNA	2	1	1	1	1	0.0001	2	17025
SX3407_3	NA	22	1	130334	5944.73	4	4.6196	130784	17025
SX3409_1	antisense_RNA	21	1	41	4.29	2	0.0029	90	28268
SX3409_1	lincRNA	68	1	543	20.19	2	0.0437	1373	28268
SX3409_1	miRNA	5	1	3	1.8	1	0.0003	9	28268
SX3409_1	ncRNA	107	1	484	34.89	3	0.1187	3733	28268
SX3409_1	piRNA	12	1	2	1.08	1	0.0004	13	28268
SX3409_1	protein_coding	15055	1	24996	203.24	32	97.3107	3059751	28268
SX3409_1	pseudogene	623	1	7025	46.66	4	0.9246	29072	28268
SX3409_1	rRNA	13	1	1076	164.23	3	0.0679	2135	28268
SX3409_1	snRNA	7	1	2	1.14	1	0.0003	8	28268
SX3409_1	snoRNA	14	1	291	44.86	5.5	0.02	628	28268
SX3409_1	tRNA	2	1	1	1	1	0.0001	2	28268
SX3409_1	NA	39	1	46584	1217.87	2	1.5106	47497	28268
SX3409_2	antisense_RNA	15	1	24	4.47	2	0.0029	67	15486
SX3409_2	lincRNA	58	1	642	22.93	3	0.0569	1330	15486
SX3409_2	miRNA	5	1	7	2.4	1	0.0005	12	15486
SX3409_2	ncRNA	104	1	315	20.51	3	0.0912	2133	15486
SX3409_2	piRNA	9	1	2	1.33	1	0.0005	12	15486
SX3409_2	protein_coding	14612	1	19515	157.4	23	98.3479	2299998	15486
SX3409_2	pseudogene	543	1	6419	41.92	4	0.9734	22764	15486
SX3409_2	rRNA	15	1	799	162.67	3	0.1043	2440	15486
SX3409_2	snRNA	6	1	2	1.17	1	0.0003	7	15486
SX3409_2	snoRNA	18	1	117	17.78	3.5	0.0137	320	15486
SX3409_2	tRNA	2	1	1	1	1	0.0001	2	15486
SX3409_2	NA	27	1	8969	353.67	3	0.4083	9549	15486
SX3409_3	antisense_RNA	22	1	23	3.45	1	0.0028	76	18822
SX3409_3	lincRNA	65	1	751	22.63	3	0.0549	1471	18822
SX3409_3	miRNA	8	1	4	1.62	1	0.0005	13	18822
SX3409_3	ncRNA	106	1	407	23.68	3	0.0937	2510	18822
SX3409_3	piRNA	12	1	2	1.17	1	0.0005	14	18822
SX3409_3	protein_coding	14865	1	17173	172.46	24	95.6937	2563687	18822
SX3409_3	pseudogene	569	1	6032	40.91	3	0.8688	23276	18822
SX3409_3	rRNA	6	13	625	276	161	0.0618	1656	18822
SX3409_3	snRNA	7	1	2	1.14	1	0.0003	8	18822
SX3409_3	snoRNA	20	1	93	15.1	3	0.0113	302	18822
SX3409_3	tRNA	2	1	3	2	2	0.0001	4	18822
SX3409_3	NA	38	1	85380	2264.16	2	3.2115	86038	18822
WT_1	antisense_RNA	15	1	21	4.53	1	0.0027	68	33576
WT_1	lincRNA	54	1	602	25.09	3	0.0536	1355	33576
WT_1	miRNA	4	1	2	1.5	1.5	0.0002	6	33576
WT_1	ncRNA	88	1	982	31.3	5	0.1089	2754	33576
WT_1	piRNA	7	1	2	1.14	1	0.0003	8	33576
WT_1	protein_coding	13681	1	17717	180.59	19	97.708	2470622	33576
WT_1	pseudogene	473	1	7128	47.53	3	0.8892	22483	33576
WT_1	rRNA	6	21	508	173.5	133	0.0412	1041	33576
WT_1	snRNA	2	1	2	1.5	1.5	0.0001	3	33576
WT_1	snoRNA	13	1	413	47.54	8	0.0244	618	33576
WT_1	NA	25	1	29137	1184.76	2	1.1714	29619	33576
WT_2	antisense_RNA	17	1	14	2.88	1	0.0027	49	21012
WT_2	lincRNA	55	1	306	15.29	2	0.0469	841	21012
WT_2	miRNA	4	1	2	1.25	1	0.0003	5	21012
WT_2	ncRNA	100	1	442	19.31	2	0.1078	1931	21012
WT_2	piRNA	5	1	1	1	1	0.0003	5	21012
WT_2	protein_coding	13593	1	13097	128.63	20	97.5871	1748401	21012
WT_2	pseudogene	458	1	4932	34.07	3	0.8708	15602	21012
WT_2	rRNA	13	1	562	118	2	0.0856	1534	21012
WT_2	snRNA	1	1	1	1	1	0.0001	1	21012
WT_2	snoRNA	18	1	175	21.17	2.5	0.0213	381	21012
WT_2	NA	27	1	22432	847.48	2	1.2772	22882	21012
WT_3	antisense_RNA	12	1	15	3.5	2	0.0028	42	16503
WT_3	lincRNA	50	1	390	15.18	2	0.05	759	16503
WT_3	miRNA	3	1	1	1	1	0.0002	3	16503
WT_3	ncRNA	74	1	556	21.59	3.5	0.1052	1598	16503
WT_3	protein_coding	12818	1	11083	113.15	12	95.4567	1450355	16503
WT_3	pseudogene	394	1	5300	37.42	2	0.9705	14745	16503
WT_3	rRNA	6	12	290	77.33	44	0.0305	464	16503
WT_3	snRNA	3	1	1	1	1	0.0002	3	16503
WT_3	snoRNA	16	1	212	19.88	2.5	0.0209	318	16503
WT_3	NA	18	1	50846	2838.83	3.5	3.3631	51099	16503

### Sheet: Nanopore_summary
sample	seq_duration	total_reads	total_shortest_len	total_longest_len	total_mean_len	total_median_len	total_N50	total_meanQS	total_medianQS	perc_of_passed	passed_shortest_len	passed_longest_len	passed_mean_len	passed_median_len	passed_N50	passed_meanQS	passed_medianQS	perc_of_failed	failed_shortest_len	failed_longest_len	failed_mean_len	failed_median_len	failed_N50	failed_meanQS	failed_medianQS	perc_mapped	perc_multiMapped	multi_mapped_transcripts
SX3407_1	2d:02h:19m:14s	3592000	1	35265	839.3	682	1027	9.7	10	91.85	1	8379	863.01	697	1044	10.1	10.1	8.15	1	35265	572.08	471	752	5.7	5.9	99.3	5.3	169898
SX3407_2	2d:13h:06m:40s	2589869	1	54601	918.88	725	1143	9.8	10.1	92.73	1	8734	943.45	751	1162	10.1	10.2	7.27	1	54601	605.64	483	816	5.6	5.9	99.5	4.3	102171
SX3407_3	2d:15h:02m:42s	3400398	1	54326	912.02	755	1200	9.9	10.1	92.94	2	10930	936.69	786	1223	10.2	10.2	7.06	1	54326	587.16	478	797	5.7	5.9	99.2	5	139072
SX3409_1	2d:22h:10m:34s	3442825	1	49167	946.97	778	1223	9.8	10	93.03	1	9204	976.84	810	1242	10.1	10.2	6.97	1	49167	548.05	431	787	5.6	5.8	99.4	4.9	152460
SX3409_2	2d:12h:57m:36s	2472362	1	104573	897.44	709	1097	9.8	10.1	94.42	2	10222	914.63	726	1110	10.1	10.2	5.58	1	104573	606.71	488	803	5.7	5.9	99.5	3.9	89936
SX3409_3	2d:14h:45m:56s	3122012	1	41106	897.37	739	1153	9.9	10.1	93.6	1	8121	918.01	764	1171	10.2	10.2	6.4	1	41106	595.75	482	805	5.7	5.9	99.4	4.1	109282
WT_1	2d:02h:14m:17s	2757270	1	39720	808.09	651	990	9.8	10.1	92.65	1	8458	828.95	668	1004	10.2	10.2	7.35	1	39720	545	447	725	5.6	5.9	99.2	5.3	131153
WT_2	1d:21h:02m:43s	2004673	1	39899	931.18	751	1188	9.9	10.2	91.99	1	9258	966.31	790	1211	10.2	10.3	8.01	1	39899	527.69	412	768	5.5	5.7	99.4	4.8	85729
WT_3	1d:22h:28m:49s	1739582	1	21275	853.15	698	1081	10.3	10.6	93.57	1	7206	881.97	723	1099	10.7	10.7	6.43	1	21275	433.79	343	615	5.2	5.3	99.5	5.7	83824
