## Supplemental tables and datasets for "U6 snRNA m6A modification is required for accurate and efficient cis- and trans-splicing of *C. elegans* mRNAs": Table_S6_differ_der_sites_with_logodds_sams_genes.tsv

chrom	start	end	name	score	strand	odds_ratio	hetero_G	hetero_G_-log10_pval	hetero_G_-log10_FDR	homog_G_tre	homog_G_-log10_pval_tre	homog_G_cntrl	homog_G_-log10_pval_cntrl	gene_name	seq
IV	5843987	5843988	DER_site	0	-	0.08	5.72	1.24	0.08	1.4	0.5	4.29	0.37	sams-4	T
IV	5843999	5844000	DER_site	0	-	-0.82	5.42	1.18	0.08	0.25	0.88	4.12	0.39	sams-4	A
IV	5844002	5844003	DER_site	0	-	-0.58	7.05	1.53	0.08	1.8	0.41	4.69	0.32	sams-4	A
IV	5844023	5844024	DER_site	0	-	-3.08	2.83	1.03	0.08	1.06	0.59	0.0	1.0	sams-4	A
IV	5844046	5844047	DER_site	0	-	-0.21	4.61	1.0	0.08	2.28	0.32	1.81	0.4	sams-4	T
IV	5844127	5844128	DER_site	0	-	-0.71	9.07	1.55	0.08	2.79	0.59	4.1	0.39	sams-4	C
IV	5844140	5844141	DER_site	0	-	-0.68	10.26	1.44	0.08	7.46	0.49	1.88	0.76	sams-4	A
IV	5844173	5844174	DER_site	0	-	0.17	12.22	1.8	0.08	8.54	0.2	2.3	0.32	sams-4	C
IV	5844278	5844279	DER_site	0	-	-1.17	13.24	2.38	0.11	6.52	0.37	3.85	0.15	sams-4	C
IV	5844300	5844301	DER_site	0	-	-0.49	12.88	2.31	0.09	8.54	0.2	3.17	0.79	sams-4	C
IV	5844328	5844329	DER_site	0	-	-0.07	6.07	0.71	0.08	3.64	0.89	1.72	0.79	sams-4	A
IV	5844356	5844357	DER_site	0	-	-0.69	11.79	1.72	0.08	6.87	0.55	3.87	0.42	sams-4	C
IV	5844373	5844374	DER_site	0	-	0.63	7.75	1.29	0.08	2.19	0.7	4.92	0.55	sams-4	A
IV	5844414	5844415	DER_site	0	-	-1.0	9.98	1.73	0.08	5.13	0.53	0.95	0.62	sams-4	G
IV	5844422	5844423	DER_site	0	-	0.79	6.99	1.52	0.08	2.48	0.29	1.8	0.41	sams-4	C
IV	5844425	5844426	DER_site	0	-	0.47	14.05	2.15	0.08	3.5	0.74	4.8	0.78	sams-4	T
IV	5844451	5844452	DER_site	0	-	-0.94	6.34	1.38	0.08	5.36	0.25	0.42	0.81	sams-4	A
IV	5844485	5844486	DER_site	0	-	-0.33	12.91	1.93	0.08	3.17	0.92	5.46	0.49	sams-4	G
IV	5844546	5844547	DER_site	0	-	-0.94	6.34	1.38	0.08	2.01	0.73	0.95	0.62	sams-4	A
IV	5844631	5844632	DER_site	0	-	-1.39	15.39	2.4	0.12	2.97	0.81	5.29	0.07	sams-4	G
IV	5844653	5844654	DER_site	0	-	-0.27	5.18	0.57	0.08	2.87	0.94	2.23	0.69	sams-4	G
IV	5844661	5844662	DER_site	0	-	-0.94	5.52	1.2	0.08	1.97	0.74	1.55	0.82	sams-4	C
IV	5844668	5844669	DER_site	0	-	-1.38	14.17	2.17	0.08	9.69	0.29	2.63	0.62	sams-4	T
IV	5844715	5844716	DER_site	0	-	-3.15	7.04	1.15	0.08	5.18	0.52	0.0	1.0	sams-4	C
IV	5844752	5844753	DER_site	0	-	-0.7	4.97	0.76	0.08	2.79	0.83	2.15	0.34	sams-4	T
IV	5844807	5844808	DER_site	0	-	0.0	4.27	0.63	0.08	2.04	0.92	0.13	1.0	sams-4	G
IV	5844910	5844911	DER_site	0	-	-0.03	9.54	1.31	0.08	4.84	0.57	2.23	0.69	sams-4	C
IV	5844927	5844928	DER_site	0	-	0.04	4.54	0.99	0.08	2.52	0.28	1.95	0.38	sams-4	C
IV	5845049	5845050	DER_site	0	-	-0.4	8.43	1.42	0.08	5.72	0.46	0.75	0.94	sams-4	A
IV	5845060	5845061	DER_site	0	-	0.81	12.44	1.84	0.08	8.53	0.38	3.36	0.76	sams-4	T
IV	5845061	5845062	DER_site	0	-	0.38	15.12	2.35	0.1	6.31	0.61	4.19	0.84	sams-4	T
IV	5845062	5845063	DER_site	0	-	1.11	13.4	2.02	0.08	5.16	0.74	1.55	0.82	sams-4	G
IV	5845078	5845079	DER_site	0	-	-0.54	11.76	2.08	0.08	1.03	0.91	7.24	0.3	sams-4	A
IV	5845089	5845090	DER_site	0	-	-0.91	5.94	0.94	0.08	2.1	0.91	0.65	0.96	sams-4	T
IV	5845090	5845091	DER_site	0	-	-0.59	7.91	1.02	0.08	1.02	1.0	2.54	0.86	sams-4	A
IV	5845098	5845099	DER_site	0	-	0.2	7.74	1.68	0.08	2.53	0.64	4.5	0.11	sams-4	G
IV	5845101	5845102	DER_site	0	-	0.26	11.19	1.97	0.08	4.42	0.62	3.82	0.43	sams-4	G
IV	5845155	5845156	DER_site	0	-	-0.64	7.83	1.01	0.08	3.82	0.87	1.28	0.86	sams-4	C
IV	5845207	5845208	DER_site	1	-	-0.62	21.26	3.55	0.68	10.66	0.22	8.62	0.07	sams-4	C
IV	5845216	5845217	DER_site	0	-	-3.27	7.68	1.28	0.08	5.38	0.5	0.0	1.0	sams-4	G
IV	5845230	5845231	DER_site	0	-	-2.65	4.88	1.06	0.08	2.27	0.69	0.0	1.0	sams-4	G
IV	5845244	5845245	DER_site	0	-	-0.71	14.1	2.16	0.08	3.0	0.93	9.63	0.29	sams-4	C
IV	5845255	5845256	DER_site	0	-	-1.03	14.94	2.32	0.09	6.68	0.57	7.65	0.11	sams-4	T
IV	5845272	5845273	DER_site	0	-	0.47	7.91	1.32	0.08	6.45	0.38	0.79	0.67	sams-4	G
IV	5845274	5845275	DER_site	0	-	0.47	6.95	1.13	0.08	2.17	0.34	4.68	0.59	sams-4	G
IV	5845291	5845292	DER_site	0	-	-1.83	5.49	0.86	0.08	0.99	0.99	1.96	0.38	sams-4	T
IV	5845301	5845302	DER_site	0	-	-0.71	2.95	0.64	0.08	1.03	0.91	0.09	0.96	sams-4	A
IV	5845353	5845354	DER_site	1	-	-1.25	25.64	4.43	1.33	13.26	0.1	6.46	0.6	sams-4	C
IV	5845553	5845554	DER_site	0	-	-0.26	9.67	1.33	0.08	6.58	0.36	2.52	0.87	sams-4	A
IV	5845559	5845560	DER_site	0	-	-0.08	3.52	0.5	0.08	1.92	0.93	1.04	0.98	sams-4	A
IV	5845572	5845573	DER_site	0	-	-0.33	2.11	0.46	0.08	0.81	0.94	0.8	0.67	sams-4	G
IV	5845980	5845981	DER_site	0	-	0.12	14.2	2.17	0.08	6.06	0.64	3.08	0.8	sams-4	T
IV	5846022	5846023	DER_site	1	-	-0.72	18.73	3.51	0.65	4.5	0.61	5.36	0.5	sams-4	C
IV	5846025	5846026	DER_site	0	-	2.58	15.11	2.35	0.1	2.42	0.3	8.54	0.38	sams-4	G
IV	5846027	5846028	DER_site	0	-	-0.0	12.53	2.24	0.08	6.85	0.14	3.54	0.74	sams-4	C
IV	5846029	5846030	DER_site	0	-	-1.46	3.96	0.86	0.08	1.46	0.83	1.28	0.53	sams-4	C
IV	5846036	5846037	DER_site	0	-	-1.37	16.0	2.52	0.15	6.17	0.63	6.73	0.15	sams-4	T
IV	5846263	5846264	DER_site	0	-	-2.57	16.09	2.54	0.15	9.34	0.31	1.87	0.39	sams-4	A
IV	5846323	5846324	DER_site	0	-	-0.73	14.66	2.26	0.08	12.48	0.13	0.32	0.85	sams-4	C
IV	5846327	5846328	DER_site	0	-	-2.8	14.83	2.29	0.09	5.32	0.72	1.99	0.37	sams-4	A
IV	5848751	5848752	DER_site	0	+	-1.59	6.8	1.48	0.08	3.51	0.48	0.34	0.84	sams-3	G
IV	5848893	5848894	DER_site	0	+	0.58	6.86	1.12	0.08	2.45	0.29	3.86	0.43	sams-3	G
IV	5848916	5848917	DER_site	0	+	0.93	10.68	1.52	0.08	3.4	0.91	6.7	0.57	sams-3	G
IV	5848926	5848927	DER_site	0	+	-0.58	9.38	1.61	0.08	3.05	0.8	2.25	0.89	sams-3	C
IV	5848947	5848948	DER_site	0	+	-0.04	12.24	2.18	0.08	1.98	0.74	1.9	0.39	sams-3	G
IV	5849110	5849111	DER_site	0	+	-0.58	6.86	1.49	0.08	3.49	0.17	1.43	0.49	sams-3	A
IV	5849111	5849112	DER_site	0	+	-3.34	7.92	1.72	0.08	4.47	0.35	2.58	0.28	sams-3	C
IV	5849133	5849134	DER_site	0	+	-3.52	4.64	1.01	0.08	3.8	0.43	0.0	1.0	sams-3	T
IV	5849146	5849147	DER_site	0	+	0.24	4.62	1.0	0.08	1.33	0.51	0.77	0.68	sams-3	C
IV	5849153	5849154	DER_site	0	+	2.66	4.21	0.91	0.08	0.0	1.0	3.22	0.52	sams-3	A
IV	5849155	5849156	DER_site	0	+	3.2	6.06	1.32	0.08	0.0	1.0	1.82	0.77	sams-3	C
IV	5849166	5849167	DER_site	0	+	2.32	3.33	0.72	0.08	0.0	1.0	2.88	0.58	sams-3	T
IV	5849170	5849171	DER_site	0	+	1.91	2.46	0.53	0.08	0.0	1.0	1.81	0.77	sams-3	A
IV	5849175	5849176	DER_site	0	+	-0.28	3.82	0.83	0.08	1.33	0.51	0.79	0.67	sams-3	T
IV	5849298	5849299	DER_site	0	+	-0.32	10.02	1.4	0.08	4.6	0.33	2.35	0.67	sams-3	A
IV	5849306	5849307	DER_site	0	+	-1.43	4.38	0.95	0.08	0.29	0.87	2.74	0.6	sams-3	T
IV	5849308	5849309	DER_site	0	+	-0.51	5.01	1.09	0.08	2.37	0.31	0.9	0.64	sams-3	T
IV	5849312	5849313	DER_site	0	+	2.24	6.19	0.99	0.08	2.37	0.31	3.14	0.79	sams-3	T
IV	5849313	5849314	DER_site	0	+	0.11	9.52	1.64	0.08	2.87	0.58	5.03	0.54	sams-3	A
IV	5849318	5849319	DER_site	0	+	1.77	5.25	1.14	0.08	2.27	0.32	2.12	0.35	sams-3	A
IV	5849320	5849321	DER_site	0	+	-0.47	12.68	2.27	0.08	5.5	0.48	2.25	0.69	sams-3	C
IV	5849343	5849344	DER_site	0	+	-0.2	14.3	2.19	0.08	4.18	0.84	9.95	0.13	sams-3	A
IV	5849349	5849350	DER_site	0	+	-1.07	4.77	1.04	0.08	1.97	0.74	2.15	0.71	sams-3	T
IV	5849413	5849414	DER_site	0	+	0.36	3.5	0.76	0.08	2.06	0.73	0.35	0.84	sams-3	A
IV	5849425	5849426	DER_site	0	+	-1.97	18.67	3.04	0.37	12.42	0.13	6.01	0.2	sams-3	A
IV	5849603	5849604	DER_site	0	+	0.08	10.54	1.49	0.08	1.99	0.92	3.76	0.71	sams-3	G
IV	5849611	5849612	DER_site	0	+	0.05	11.7	2.07	0.08	4.79	0.57	4.28	0.64	sams-3	C
IV	5849646	5849647	DER_site	0	+	-0.13	7.21	0.9	0.08	2.82	0.83	3.16	0.79	sams-3	G
IV	5849648	5849649	DER_site	0	+	0.67	6.05	0.96	0.08	2.55	0.64	2.9	0.57	sams-3	G
IV	5849680	5849681	DER_site	0	+	-0.15	5.86	0.93	0.08	3.16	0.53	1.95	0.74	sams-3	T
IV	5849727	5849728	DER_site	0	+	-0.08	13.62	2.06	0.08	2.95	0.57	8.16	0.42	sams-3	T
IV	5849826	5849827	DER_site	0	+	-0.93	13.13	2.36	0.1	4.1	0.66	3.08	0.55	sams-3	G
IV	5849834	5849835	DER_site	0	+	-1.31	7.84	1.31	0.08	4.97	0.29	1.89	0.39	sams-3	G
IV	5849868	5849869	DER_site	0	+	-1.09	17.33	3.22	0.47	5.46	0.49	5.66	0.23	sams-3	C
IV	5849874	5849875	DER_site	0	+	0.32	8.25	1.39	0.08	3.06	0.8	3.16	0.53	sams-3	A
IV	5849882	5849883	DER_site	0	+	-2.27	9.66	1.66	0.08	7.46	0.28	1.88	0.39	sams-3	G
IV	5849903	5849904	DER_site	0	+	-0.77	4.86	1.05	0.08	1.98	0.74	0.36	0.84	sams-3	A
IV	5849906	5849907	DER_site	0	+	3.83	6.66	1.45	0.08	0.0	1.0	4.03	0.4	sams-3	A
IV	5850017	5850018	DER_site	0	+	-1.62	8.81	1.5	0.08	5.79	0.45	2.18	0.34	sams-3	A
IV	5850031	5850032	DER_site	0	+	-0.95	11.65	1.7	0.08	7.33	0.5	3.71	0.72	sams-3	C
IV	5850078	5850079	DER_site	0	+	-3.08	6.46	1.4	0.08	4.71	0.32	0.0	1.0	sams-3	G
IV	5850090	5850091	DER_site	0	+	1.2	7.01	1.14	0.08	0.06	0.97	6.53	0.37	sams-3	G
IV	5850156	5850157	DER_site	0	+	-1.34	7.91	1.72	0.08	2.57	0.28	3.09	0.21	sams-3	A
IV	5850167	5850168	DER_site	0	+	-0.89	6.27	1.36	0.08	3.8	0.15	1.82	0.4	sams-3	G
IV	5850191	5850192	DER_site	0	+	-0.68	16.95	2.7	0.21	8.65	0.19	5.08	0.53	sams-3	G
IV	5850211	5850212	DER_site	0	+	-0.6	15.58	2.86	0.28	5.51	0.48	2.45	0.87	sams-3	A
IV	5850227	5850228	DER_site	0	+	1.24	12.17	1.79	0.08	5.37	0.5	4.63	0.59	sams-3	C
IV	5850350	5850351	DER_site	0	+	3.77	6.49	1.41	0.08	0.0	1.0	2.75	0.6	sams-3	G
IV	5850373	5850374	DER_site	0	+	-0.64	8.15	1.06	0.08	2.57	0.63	5.24	0.73	sams-3	A
IV	5850432	5850433	DER_site	0	+	1.81	10.31	1.79	0.08	3.75	0.44	4.01	0.13	sams-3	G
IV	5850438	5850439	DER_site	0	+	0.72	13.9	2.12	0.08	4.59	0.6	7.37	0.5	sams-3	G
IV	5850462	5850463	DER_site	0	+	0.05	8.07	1.05	0.08	3.23	0.92	4.79	0.31	sams-3	C
IV	5850504	5850505	DER_site	0	+	-0.07	13.49	2.04	0.08	5.89	0.66	6.78	0.56	sams-3	T
IV	5850619	5850620	DER_site	0	+	-1.18	13.92	2.12	0.08	1.93	0.98	5.73	0.45	sams-3	G
IV	5850771	5850772	DER_site	0	+	-2.95	5.8	0.92	0.08	5.13	0.53	0.0	1.0	sams-3	C
IV	5850779	5850780	DER_site	0	+	0.15	11.3	1.63	0.08	3.58	0.73	4.08	0.67	sams-3	T
IV	5850789	5850790	DER_site	0	+	-0.61	16.64	2.64	0.19	10.52	0.23	2.9	0.94	sams-3	C
IV	6277484	6277485	DER_site	0	-	-0.36	7.57	1.25	0.08	3.58	0.47	2.53	0.28	sams-5	A
IV	6277514	6277515	DER_site	0	-	-1.37	2.16	0.47	0.08	1.62	0.81	0.0	1.0	sams-5	C
IV	6277520	6277521	DER_site	0	-	2.86	4.48	0.97	0.08	2.08	0.35	1.54	0.46	sams-5	A
IV	6277540	6277541	DER_site	0	-	2.1	6.33	1.38	0.08	2.59	0.27	1.76	0.78	sams-5	A
IV	6277546	6277547	DER_site	0	-	2.86	4.48	0.97	0.08	1.9	0.39	1.54	0.46	sams-5	T
IV	6277589	6277590	DER_site	0	-	-2.77	5.64	1.22	0.08	4.76	0.31	0.0	1.0	sams-5	G
IV	6277612	6277613	DER_site	0	-	2.11	4.73	1.03	0.08	1.19	0.55	1.54	0.46	sams-5	A
IV	6277617	6277618	DER_site	0	-	3.67	8.78	1.91	0.08	2.08	0.35	3.2	0.2	sams-5	G
IV	6277706	6277707	DER_site	0	-	-2.32	4.18	0.91	0.08	4.04	0.4	0.0	1.0	sams-5	C
IV	6277769	6277770	DER_site	0	-	1.21	5.23	1.14	0.08	0.45	0.8	1.54	0.46	sams-5	G
IV	6277772	6277773	DER_site	0	-	5.23	8.47	1.84	0.08	0.0	1.0	4.07	0.4	sams-5	T
IV	6277796	6277797	DER_site	0	-	2.08	4.71	1.02	0.08	1.87	0.39	1.54	0.46	sams-5	C
IV	6277808	6277809	DER_site	0	-	0.88	4.22	0.92	0.08	0.86	0.65	3.2	0.52	sams-5	G
IV	6277834	6277835	DER_site	0	-	0.23	6.3	1.01	0.08	2.41	0.66	3.04	0.22	sams-5	T
IV	6277873	6277874	DER_site	0	-	2.9	13.38	2.41	0.12	3.93	0.42	0.31	0.86	sams-5	T
IV	6277876	6277877	DER_site	0	-	-0.13	6.87	1.12	0.08	3.26	0.51	2.63	0.27	sams-5	G
IV	6277885	6277886	DER_site	0	-	2.1	4.73	1.03	0.08	1.15	0.56	1.66	0.44	sams-5	T
IV	6277886	6277887	DER_site	0	-	0.16	10.04	1.74	0.08	1.99	0.74	4.04	0.4	sams-5	C
IV	6277888	6277889	DER_site	0	-	2.42	9.25	1.58	0.08	5.94	0.2	1.32	0.52	sams-5	T
IV	6277889	6277890	DER_site	0	-	2.91	9.01	1.53	0.08	1.15	0.56	4.09	0.39	sams-5	A
IV	6277911	6277912	DER_site	0	-	0.75	5.78	0.91	0.08	2.12	0.71	1.81	0.41	sams-5	A
IV	6277922	6277923	DER_site	0	-	-2.05	1.14	0.54	0.08	0.82	0.66	0.0	1.0	sams-5	A
IV	6277935	6277936	DER_site	0	-	2.91	4.54	0.99	0.08	2.03	0.36	2.43	0.3	sams-5	G
IV	6277950	6277951	DER_site	0	-	-0.37	6.27	1.0	0.08	2.97	0.56	1.87	0.76	sams-5	G
IV	6277954	6277955	DER_site	0	-	-1.79	2.91	0.63	0.08	2.71	0.61	0.0	1.0	sams-5	G
IV	6277958	6277959	DER_site	0	-	0.34	6.29	1.01	0.08	2.56	0.63	2.43	0.3	sams-5	G
IV	6277959	6277960	DER_site	0	-	-0.66	1.29	0.28	0.06	1.26	0.87	0.0	1.0	sams-5	G
IV	6277988	6277989	DER_site	0	-	-1.67	0.62	0.37	0.08	0.29	0.86	0.0	1.0	sams-5	G
IV	6278059	6278060	DER_site	0	-	3.48	8.78	1.91	0.08	3.23	0.52	4.65	0.33	sams-5	C
IV	6278060	6278061	DER_site	1	-	3.48	18.28	3.41	0.59	6.17	0.19	3.83	0.15	sams-5	A
IV	6278061	6278062	DER_site	0	-	3.48	8.78	1.91	0.08	4.03	0.4	4.65	0.33	sams-5	G
IV	6278095	6278096	DER_site	0	-	-1.83	2.97	0.4	0.08	2.63	0.85	0.0	1.0	sams-5	C
IV	6278166	6278167	DER_site	0	-	2.87	4.49	0.98	0.08	1.97	0.37	1.81	0.41	sams-5	A
IV	6278199	6278200	DER_site	0	-	-0.27	1.37	0.3	0.06	1.15	0.89	0.14	0.93	sams-5	A
IV	6278224	6278225	DER_site	0	-	2.21	10.0	1.73	0.08	7.67	0.26	1.19	0.55	sams-5	T
IV	6278296	6278297	DER_site	0	-	0.72	5.77	0.91	0.08	3.43	0.49	1.98	0.37	sams-5	T
IV	6278311	6278312	DER_site	0	-	-2.52	2.07	0.82	0.08	0.43	0.81	0.0	1.0	sams-5	G
IV	6278313	6278314	DER_site	0	-	0.64	5.54	0.87	0.08	1.3	0.86	4.18	0.38	sams-5	T
IV	6278319	6278320	DER_site	0	-	-1.37	2.15	0.47	0.08	0.87	0.93	0.0	1.0	sams-5	T
IV	6278364	6278365	DER_site	0	-	3.53	9.01	1.96	0.08	4.01	0.4	2.44	0.3	sams-5	T
IV	6278365	6278366	DER_site	0	-	4.27	13.29	2.89	0.29	1.99	0.37	2.44	0.3	sams-5	C
IV	6278369	6278370	DER_site	0	-	-2.72	5.38	1.17	0.08	2.1	0.72	0.0	1.0	sams-5	T
IV	6278398	6278399	DER_site	0	-	2.85	4.47	0.97	0.08	2.0	0.37	1.98	0.37	sams-5	C
IV	6278405	6278406	DER_site	0	-	-2.15	3.68	0.8	0.08	0.71	0.95	0.0	1.0	sams-5	G
IV	6278443	6278444	DER_site	0	-	1.85	12.22	1.8	0.08	3.6	0.73	2.26	0.69	sams-5	T
IV	6278452	6278453	DER_site	0	-	2.8	4.41	0.96	0.08	1.96	0.37	1.98	0.37	sams-5	A
IV	6278482	6278483	DER_site	0	-	-0.44	6.88	1.12	0.08	2.84	0.83	3.06	0.22	sams-5	C
IV	6278582	6278583	DER_site	0	-	0.78	8.35	1.1	0.08	4.14	0.66	2.27	0.69	sams-5	T
IV	6278586	6278587	DER_site	0	-	4.27	10.47	2.27	0.08	1.93	0.38	3.85	0.43	sams-5	T
IV	6278629	6278630	DER_site	0	-	2.91	8.99	1.53	0.08	1.14	0.57	4.68	0.32	sams-5	A
IV	6278664	6278665	DER_site	0	-	1.66	5.02	1.09	0.08	0.11	0.95	2.07	0.35	sams-5	C
IV	6278665	6278666	DER_site	0	-	2.91	4.53	0.98	0.08	1.97	0.37	2.07	0.35	sams-5	G
IV	6278678	6278679	DER_site	0	-	2.29	10.76	1.88	0.08	6.59	0.36	3.92	0.14	sams-5	A
IV	6278695	6278696	DER_site	0	-	3.72	8.87	1.93	0.08	1.98	0.37	1.24	0.54	sams-5	C
IV	6278696	6278697	DER_site	0	-	2.6	6.82	1.48	0.08	2.07	0.72	3.22	0.52	sams-5	A
IV	6278901	6278902	DER_site	0	-	2.89	4.51	0.98	0.08	1.98	0.37	2.07	0.35	sams-5	G
IV	6278912	6278913	DER_site	0	-	-2.74	5.38	0.84	0.08	4.96	0.55	0.0	1.0	sams-5	C
IV	6279094	6279095	DER_site	0	-	2.96	9.08	1.55	0.08	1.19	0.55	4.92	0.3	sams-5	A
IV	6279150	6279151	DER_site	0	-	1.84	7.46	1.23	0.08	4.94	0.55	1.64	0.44	sams-5	A
